# *pop-1/TCF*, *ref-2/ZIC* and T-box factors regulate the development of anterior cells in the *C. elegans* embryo

**DOI:** 10.1101/2021.12.14.472681

**Authors:** Jonathan D. Rumley, Elicia A. Preston, Dylan Cook, Felicia L. Peng, Amanda L. Zacharias, Lucy Wu, Ilona Jileaeva, John Isaac Murray

**Affiliations:** Department of Genetics, Perelman School of Medicine, University of Pennsylvania, Philadelphia, PA 19104; Division of Developmental Biology, Cincinnati Children’s Hospital Medical Center, Cincinnati, OH 45229; Department of Pediatrics, University of Cincinnati College of Medicine, Cincinnati, OH 45267

## Abstract

Patterning of the anterior-posterior axis is fundamental to animal development. The Wnt pathway plays a major role in this process by activating the expression of posterior genes in animals from worms to humans. This observation raises the question of whether the Wnt pathway or other regulators control the expression of the many anterior-expressed genes. We found that the expression of five anterior-specific genes in *Caenorhabditis elegans* embryos depends on the Wnt pathway effectors *pop-1/TCF* and *sys-1/*β-catenin. We focused further on one of these anterior genes, *ref-2/ZIC,* a conserved transcription factor expressed in multiple anterior lineages. Live imaging of *ref-2* mutant embryos identified defects in cell division timing and position in anterior lineages. *Cis-*regulatory dissection identified three *ref-2* transcriptional enhancers, one of which is necessary and sufficient for anterior-specific expression. This enhancer is activated by the T-box transcription factors TBX-37 and TBX-38, and surprisingly, concatemerized TBX-37/38 binding sites are sufficient to drive anterior-biased expression alone, despite the broad expression of TBX-37 and TBX-38. Taken together, our results highlight the diverse mechanisms used to regulate anterior expression patterns in the embryo.

**Graphical Abstract:** 
