## Supplemental Table 1 for "*pop-1/TCF*, *ref-2/ZIC* and T-box factors regulate the development of anterior cells in the *C. elegans* embryo"

### Sheet: Sheet1
Strain	Genotype	Description	Integrated, CRISPR, or Extrachromosomal Expression Reporter	Notes	Availability
JIM108	stIs10719; unc-119(ed3) III; stIs10026	stIs10719[irx-1::H1-Wcherry;unc-119(+)];unc-119(ed3); stIs10026[his-72::GFP::his-72 3' UTR full length translation fusion + unc-119(+)]	Integrated
JIM113	ujIs113	ujIs113 [pie-1p::mCherry::H2B::pie-1 3'UTR + nhr-2p::his-24::mCherry::let-858 3'UTR + unc-119(+)]	Integrated
JIM387	ujEx387; stIs10024; zuIs178	ujEx387[ref-2 -3.9 kb enh::H1-Wcherry]; stIs10024 [pie-1::H2B::GFP::pie-1 3' UTR + unc-119(+)]; zuIs178 [his-72(1kb 5' UTR)::his-72::SRPVAT::GFP::his-72 (1KB 3' UTR) + 5.7 kb XbaI - HindIII unc-119(+)]	Extrachromosomal
JIM401	unc-119(ed4) irIs39 III; ujIs113	unc-119(ed4) irIs39 [ceh-51::GFP] III; ujIs113 [pie-1p::mCherry::H2B::pie-1 3'UTR + nhr-2p::his-24::mCherry::let-858 3'UTR + unc-119(+)]	Integrated
JIM536	ujEx536; stIs10024; zuIs178	ujEx536[ref-2 -3.9 kb enh 129-449::H1-Wcherry]; stIs10024 [pie-1::H2B::GFP::pie-1 3' UTR + unc-119(+)]; zuIs178 [his-72(1kb 5' UTR)::his-72::SRPVAT::GFP::his-72 (1KB 3' UTR) + 5.7 kb XbaI - HindIII unc-119(+)]	Extrachromosomal
JIM537	ujEx537; stIs10024; zuIs178	ujEx537[ref-2 -3.9 kb enh 216-449::H1-Wcherry]; stIs10024 [pie-1::H2B::GFP::pie-1 3' UTR + unc-119(+)]; zuIs178 [his-72(1kb 5' UTR)::his-72::SRPVAT::GFP::his-72 (1KB 3' UTR) + 5.7 kb XbaI - HindIII unc-119(+)]	Extrachromosomal
JIM538	ujEx538; stIs10024; zuIs178	ujEx538[ref-2 -3.9 kb enh 216-449::H1-Wcherry]; stIs10024 [pie-1::H2B::GFP::pie-1 3' UTR + unc-119(+)]; zuIs178 [his-72(1kb 5' UTR)::his-72::SRPVAT::GFP::his-72 (1KB 3' UTR) + 5.7 kb XbaI - HindIII unc-119(+)]	Extrachromosomal
JIM539	ujEx539; stIs10024; zuIs178	ujEx539[ref-2 -3.9 kb enh 320-449::H1-Wcherry]; stIs10024 [pie-1::H2B::GFP::pie-1 3' UTR + unc-119(+)]; zuIs178 [his-72(1kb 5' UTR)::his-72::SRPVAT::GFP::his-72 (1KB 3' UTR) + 5.7 kb XbaI - HindIII unc-119(+)]	Extrachromosomal
JIM540	ujEx540; stIs10024; zuIs178	ujEx540[ref-2 -3.9 kb enh 320-449::H1-Wcherry]; stIs10024 [pie-1::H2B::GFP::pie-1 3' UTR + unc-119(+)]; zuIs178 [his-72(1kb 5' UTR)::his-72::SRPVAT::GFP::his-72 (1KB 3' UTR) + 5.7 kb XbaI - HindIII unc-119(+)]	Extrachromosomal
JIM543	ujEx543; stIs10024; zuIs178	ujEx543[ref-2 -3.9 kb enh 1-304::H1-Wcherry]; stIs10024 [pie-1::H2B::GFP::pie-1 3' UTR + unc-119(+)]; zuIs178 [his-72(1kb 5' UTR)::his-72::SRPVAT::GFP::his-72 (1KB 3' UTR) + 5.7 kb XbaI - HindIII unc-119(+)]	Extrachromosomal
JIM545	ujEx545; stIs10024; zuIs178	ujEx545[ref-2 -3.9 kb enh 1-200::H1-Wcherry]; stIs10024 [pie-1::H2B::GFP::pie-1 3' UTR + unc-119(+)]; zuIs178 [his-72(1kb 5' UTR)::his-72::SRPVAT::GFP::his-72 (1KB 3' UTR) + 5.7 kb XbaI - HindIII unc-119(+)]	Extrachromosomal
JIM546	ujEx546; stIs10024; zuIs178	ujEx546[ref-2 -3.9 kb enh 1-200::H1-Wcherry]; stIs10024 [pie-1::H2B::GFP::pie-1 3' UTR + unc-119(+)]; zuIs178 [his-72(1kb 5' UTR)::his-72::SRPVAT::GFP::his-72 (1KB 3' UTR) + 5.7 kb XbaI - HindIII unc-119(+)]	Extrachromosomal
JIM547	ujEx547; stIs10024; zuIs178	ujEx547[ref-2 -3.9 kb enh 1-200::H1-Wcherry]; stIs10024 [pie-1::H2B::GFP::pie-1 3' UTR + unc-119(+)]; zuIs178 [his-72(1kb 5' UTR)::his-72::SRPVAT::GFP::his-72 (1KB 3' UTR) + 5.7 kb XbaI - HindIII unc-119(+)]	Extrachromosomal
JIM576	ujEx576; stIs10024; zuIs178	ujEx576[ref-2 -2.8 kb enh::H1-Wcherry]; stIs10024 [pie-1::H2B::GFP::pie-1 3' UTR + unc-119(+)]; zuIs178 [his-72(1kb 5' UTR)::his-72::SRPVAT::GFP::his-72 (1KB 3' UTR) + 5.7 kb XbaI - HindIII unc-119(+)]	Extrachromosomal
JIM577	ujEx577; stIs10024; zuIs178	ujEx577[ref-2 -2.8 kb enh::H1-Wcherry]; stIs10024 [pie-1::H2B::GFP::pie-1 3' UTR + unc-119(+)]; zuIs178 [his-72(1kb 5' UTR)::his-72::SRPVAT::GFP::his-72 (1KB 3' UTR) + 5.7 kb XbaI - HindIII unc-119(+)]	Extrachromosomal
JIM578	ujEx578; stIs10024; zuIs178	ujEx578[ref-2 -2.8 kb enh::H1-Wcherry]; stIs10024 [pie-1::H2B::GFP::pie-1 3' UTR + unc-119(+)]; zuIs178 [his-72(1kb 5' UTR)::his-72::SRPVAT::GFP::his-72 (1KB 3' UTR) + 5.7 kb XbaI - HindIII unc-119(+)]	Extrachromosomal
JIM579	ujEx579; stIs10024; zuIs178	ujEx579[ref-2 -2.8 kb enh::H1-Wcherry]; stIs10024 [pie-1::H2B::GFP::pie-1 3' UTR + unc-119(+)]; zuIs178 [his-72(1kb 5' UTR)::his-72::SRPVAT::GFP::his-72 (1KB 3' UTR) + 5.7 kb XbaI - HindIII unc-119(+)]	Extrachromosomal
JIM580	ujEx580; stIs10024; zuIs178	ujEx580[ref-2 -3.9 kb enh 129-304::H1-Wcherry]; stIs10024 [pie-1::H2B::GFP::pie-1 3' UTR + unc-119(+)]; zuIs178 [his-72(1kb 5' UTR)::his-72::SRPVAT::GFP::his-72 (1KB 3' UTR) + 5.7 kb XbaI - HindIII unc-119(+)]	Extrachromosomal
JIM581	ujEx581; stIs10024; zuIs178	ujEx581[ref-2 -3.9 kb enh 129-304::H1-Wcherry]; stIs10024 [pie-1::H2B::GFP::pie-1 3' UTR + unc-119(+)]; zuIs178 [his-72(1kb 5' UTR)::his-72::SRPVAT::GFP::his-72 (1KB 3' UTR) + 5.7 kb XbaI - HindIII unc-119(+)]	Extrachromosomal
JIM582	ujEx582; stIs10024; zuIs178	ujEx582[ref-2 -3.9 kb enh 129-304::H1-Wcherry]; stIs10024 [pie-1::H2B::GFP::pie-1 3' UTR + unc-119(+)]; zuIs178 [his-72(1kb 5' UTR)::his-72::SRPVAT::GFP::his-72 (1KB 3' UTR) + 5.7 kb XbaI - HindIII unc-119(+)]	Extrachromosomal
JIM583	ujEx583; stIs10024; zuIs178	ujEx583[ref-2 -3.9 kb enh 227-304::H1-Wcherry]; stIs10024 [pie-1::H2B::GFP::pie-1 3' UTR + unc-119(+)]; zuIs178 [his-72(1kb 5' UTR)::his-72::SRPVAT::GFP::his-72 (1KB 3' UTR) + 5.7 kb XbaI - HindIII unc-119(+)]	Extrachromosomal
JIM586	ujEx586; stIs10024; zuIs178	ujEx586[ref-2 -3.9 kb enh 320-449 (sh320-334)::H1-Wcherry]; stIs10024 [pie-1::H2B::GFP::pie-1 3' UTR + unc-119(+)]; zuIs178 [his-72(1kb 5' UTR)::his-72::SRPVAT::GFP::his-72 (1KB 3' UTR) + 5.7 kb XbaI - HindIII unc-119(+)]	Extrachromosomal
JIM587	ujEx587; stIs10024; zuIs178	ujEx587[ref-2 -3.9 kb enh 320-449 (sh320-334)::H1-Wcherry]; stIs10024 [pie-1::H2B::GFP::pie-1 3' UTR + unc-119(+)]; zuIs178 [his-72(1kb 5' UTR)::his-72::SRPVAT::GFP::his-72 (1KB 3' UTR) + 5.7 kb XbaI - HindIII unc-119(+)]	Extrachromosomal
JIM588	ujEx588; stIs10024; zuIs178	ujEx588[ref-2 -3.9 kb enh 320-449 (sh350-364)::H1-Wcherry]; stIs10024 [pie-1::H2B::GFP::pie-1 3' UTR + unc-119(+)]; zuIs178 [his-72(1kb 5' UTR)::his-72::SRPVAT::GFP::his-72 (1KB 3' UTR) + 5.7 kb XbaI - HindIII unc-119(+)]	Extrachromosomal
JIM599	ujEx599; stIs10024; zuIs178	ujEx599[ref-2 -1.6 kb enh::H1-Wcherry]; stIs10024 [pie-1::H2B::GFP::pie-1 3' UTR + unc-119(+)]; zuIs178 [his-72(1kb 5' UTR)::his-72::SRPVAT::GFP::his-72 (1KB 3' UTR) + 5.7 kb XbaI - HindIII unc-119(+)]	Extrachromosomal
JIM610	ujEx610; stIs10024; zuIs178	ujEx610[ref-2 -3.9 kb enh 320-449 (sh395-409)::H1-Wcherry]; stIs10024 [pie-1::H2B::GFP::pie-1 3' UTR + unc-119(+)]; zuIs178 [his-72(1kb 5' UTR)::his-72::SRPVAT::GFP::his-72 (1KB 3' UTR) + 5.7 kb XbaI - HindIII unc-119(+)]	Extrachromosomal
JIM612	ujEx612; stIs10024; zuIs178	ujEx612[ref-2 -3.9 kb enh 320-449 (sh335-349)::H1-Wcherry]; stIs10024 [pie-1::H2B::GFP::pie-1 3' UTR + unc-119(+)]; zuIs178 [his-72(1kb 5' UTR)::his-72::SRPVAT::GFP::his-72 (1KB 3' UTR) + 5.7 kb XbaI - HindIII unc-119(+)]	Extrachromosomal		Unavailable
JIM613	ujEx613; stIs10024; zuIs178	ujEx613[ref-2 -3.9 kb enh 320-449 (sh365-379)::H1-Wcherry]; stIs10024 [pie-1::H2B::GFP::pie-1 3' UTR + unc-119(+)]; zuIs178 [his-72(1kb 5' UTR)::his-72::SRPVAT::GFP::his-72 (1KB 3' UTR) + 5.7 kb XbaI - HindIII unc-119(+)]	Extrachromosomal		Unavailable
JIM614	ujEx614; stIs10024; zuIs178	ujEx614[ref-2 -3.9 kb enh 320-449 (sh380-394)::H1-Wcherry]; stIs10024 [pie-1::H2B::GFP::pie-1 3' UTR + unc-119(+)]; zuIs178 [his-72(1kb 5' UTR)::his-72::SRPVAT::GFP::his-72 (1KB 3' UTR) + 5.7 kb XbaI - HindIII unc-119(+)]	Extrachromosomal		Unavailable
JIM615	ujEx615; stIs10024; zuIs178	ujEx615[ref-2 -3.9 kb enh 320-449 (sh380-394)::H1-Wcherry]; stIs10024 [pie-1::H2B::GFP::pie-1 3' UTR + unc-119(+)]; zuIs178 [his-72(1kb 5' UTR)::his-72::SRPVAT::GFP::his-72 (1KB 3' UTR) + 5.7 kb XbaI - HindIII unc-119(+)]	Extrachromosomal		Unavailable
JIM616	ujEx616; stIs10024; zuIs178	ujEx616[ref-2 -3.9 kb enh 320-449 (sh395-409)::H1-Wcherry]; stIs10024 [pie-1::H2B::GFP::pie-1 3' UTR + unc-119(+)]; zuIs178 [his-72(1kb 5' UTR)::his-72::SRPVAT::GFP::his-72 (1KB 3' UTR) + 5.7 kb XbaI - HindIII unc-119(+)]	Extrachromosomal		Unavailable
JIM617	ujEx617; stIs10024; zuIs178	ujEx617[ref-2 -3.9 kb enh 320-449 (sh410-424)::H1-Wcherry]; stIs10024 [pie-1::H2B::GFP::pie-1 3' UTR + unc-119(+)]; zuIs178 [his-72(1kb 5' UTR)::his-72::SRPVAT::GFP::his-72 (1KB 3' UTR) + 5.7 kb XbaI - HindIII unc-119(+)]	Extrachromosomal		Unavailable
JIM618	ujEx618; stIs10024; zuIs178	ujEx618[ref-2 -3.9 kb enh 320-449 (sh410-424)::H1-Wcherry]; stIs10024 [pie-1::H2B::GFP::pie-1 3' UTR + unc-119(+)]; zuIs178 [his-72(1kb 5' UTR)::his-72::SRPVAT::GFP::his-72 (1KB 3' UTR) + 5.7 kb XbaI - HindIII unc-119(+)]	Extrachromosomal		Unavailable
JIM619	ujEx619; stIs10024; zuIs178	ujEx619[ref-2 -3.9 kb enh 320-449 (sh425-439)::H1-Wcherry]; stIs10024 [pie-1::H2B::GFP::pie-1 3' UTR + unc-119(+)]; zuIs178 [his-72(1kb 5' UTR)::his-72::SRPVAT::GFP::his-72 (1KB 3' UTR) + 5.7 kb XbaI - HindIII unc-119(+)]	Extrachromosomal		Unavailable
JIM620	ujEx620; stIs10024; zuIs178	ujEx620[ref-2 -3.9 kb enh 320-449 (sh435-449)::H1-Wcherry]; stIs10024 [pie-1::H2B::GFP::pie-1 3' UTR + unc-119(+)]; zuIs178 [his-72(1kb 5' UTR)::his-72::SRPVAT::GFP::his-72 (1KB 3' UTR) + 5.7 kb XbaI - HindIII unc-119(+)]	Extrachromosomal		Unavailable
JIM621	ujEx621; stIs10024; zuIs178	ujEx621[ref-2 -3.9 kb enh 320-449 (TBX-37/38 sites mutated)::H1-Wcherry]; stIs10024 [pie-1::H2B::GFP::pie-1 3' UTR + unc-119(+)]; zuIs178 [his-72(1kb 5' UTR)::his-72::SRPVAT::GFP::his-72 (1KB 3' UTR) + 5.7 kb XbaI - HindIII unc-119(+)]	Extrachromosomal		Unavailable
JIM622	ujEx622; stIs10024; zuIs178	ujEx622[ref-2 -3.9 kb enh 320-449 (TBX-37/38 sites mutated)::H1-Wcherry]; stIs10024 [pie-1::H2B::GFP::pie-1 3' UTR + unc-119(+)]; zuIs178 [his-72(1kb 5' UTR)::his-72::SRPVAT::GFP::his-72 (1KB 3' UTR) + 5.7 kb XbaI - HindIII unc-119(+)]	Extrachromosomal		Unavailable
JIM623	ujEx623; stIs10024; zuIs178	ujEx623[ref-2 -3.9 kb enh 320-449 (TBX-37/38 sites mutated)::H1-Wcherry]; stIs10024 [pie-1::H2B::GFP::pie-1 3' UTR + unc-119(+)]; zuIs178 [his-72(1kb 5' UTR)::his-72::SRPVAT::GFP::his-72 (1KB 3' UTR) + 5.7 kb XbaI - HindIII unc-119(+)]	Extrachromosomal		Unavailable
JIM625	ujEx625; stIs10024; zuIs178	ujEx625[ref-2 -3.9 kb enh 320-449 (TBX-37/38 site 418 mutated)::H1-Wcherry]; stIs10024 [pie-1::H2B::GFP::pie-1 3' UTR + unc-119(+)]; zuIs178 [his-72(1kb 5' UTR)::his-72::SRPVAT::GFP::his-72 (1KB 3' UTR) + 5.7 kb XbaI - HindIII unc-119(+)]	Extrachromosomal		Unavailable
JIM626	ujEx626; stIs10024; zuIs178	ujEx626[ref-2 -3.9 kb enh 320-449 (TBX-37/38 site 418 mutated)::H1-Wcherry]; stIs10024 [pie-1::H2B::GFP::pie-1 3' UTR + unc-119(+)]; zuIs178 [his-72(1kb 5' UTR)::his-72::SRPVAT::GFP::his-72 (1KB 3' UTR) + 5.7 kb XbaI - HindIII unc-119(+)]	Extrachromosomal		Unavailable
JIM627	ujEx627; stIs10024; zuIs178	ujEx627[ref-2 -3.9 kb enh 320-449 (TBX-37/38 site 418 mutated)::H1-Wcherry]; stIs10024 [pie-1::H2B::GFP::pie-1 3' UTR + unc-119(+)]; zuIs178 [his-72(1kb 5' UTR)::his-72::SRPVAT::GFP::his-72 (1KB 3' UTR) + 5.7 kb XbaI - HindIII unc-119(+)]	Extrachromosomal		Unavailable
JIM628	ujEx628; stIs10024; zuIs178	ujEx628[ref-2 -3.9 kb enh 320-449 (TBX-37/38 site 418 mutated)::H1-Wcherry]; stIs10024 [pie-1::H2B::GFP::pie-1 3' UTR + unc-119(+)]; zuIs178 [his-72(1kb 5' UTR)::his-72::SRPVAT::GFP::his-72 (1KB 3' UTR) + 5.7 kb XbaI - HindIII unc-119(+)]	Extrachromosomal		Unavailable
JIM629	ujEx629; stIs10024; zuIs178	ujEx629[TBX-37/38 site 418 in ref-2 -3.9 kb enh with short flanks seven-copy concatemer]; stIs10024 [pie-1::H2B::GFP::pie-1 3' UTR + unc-119(+)]; zuIs178 [his-72(1kb 5' UTR)::his-72::SRPVAT::GFP::his-72 (1KB 3' UTR) + 5.7 kb XbaI - HindIII unc-119(+)]	Extrachromosomal		Unavailable
JIM630	ujEx630; stIs10024; zuIs178	ujEx630[TBX-37/38 site 418 in ref-2 -3.9 kb enh with short flanks seven-copy concatemer]; stIs10024 [pie-1::H2B::GFP::pie-1 3' UTR + unc-119(+)]; zuIs178 [his-72(1kb 5' UTR)::his-72::SRPVAT::GFP::his-72 (1KB 3' UTR) + 5.7 kb XbaI - HindIII unc-119(+)]	Extrachromosomal		Unavailable
JIM631	ujEx631; stIs10024; zuIs178	ujEx631[TBX-37/38 site 418 in ref-2 -3.9 kb enh with short flanks seven-copy concatemer]; stIs10024 [pie-1::H2B::GFP::pie-1 3' UTR + unc-119(+)]; zuIs178 [his-72(1kb 5' UTR)::his-72::SRPVAT::GFP::his-72 (1KB 3' UTR) + 5.7 kb XbaI - HindIII unc-119(+)]	Extrachromosomal		Unavailable
JIM632	ujEx632; stIs10024; zuIs178	ujEx632[ref-2 -3.9 kb enh 320-449 (POP-1 sites 352 and 389 mutated)::H1-Wcherry]; stIs10024 [pie-1::H2B::GFP::pie-1 3' UTR + unc-119(+)]; zuIs178 [his-72(1kb 5' UTR)::his-72::SRPVAT::GFP::his-72 (1KB 3' UTR) + 5.7 kb XbaI - HindIII unc-119(+)]	Extrachromosomal		Unavailable
JIM645	ujIs113; tbx-38(st12186) III	ujIs113 [pie-1p::mCherry::H2B::pie-1 3'UTR + nhr-2p::his-24::mCherry::let-858 3'UTR + unc-119(+)] II; tbx-38(st12186[tbx-38::TY1::EGFP::3xFLAG]) III	CRISPR
JIM646	ujIs113; tbx-38(st12186) III	ujIs113 [pie-1p::mCherry::H2B::pie-1 3'UTR + nhr-2p::his-24::mCherry::let-858 3'UTR + unc-119(+)] II; tbx-38(st12186[tbx-38::TY1::EGFP::3xFLAG]) III	CRISPR
JIM648	ujEx648; stIs10024; zuIs178	ujEx648[ref-2 -3.9 kb enh 320-449 (POP-1 sites 352 and 389 mutated)::H1-Wcherry]; stIs10024 [pie-1::H2B::GFP::pie-1 3' UTR + unc-119(+)]; zuIs178 [his-72(1kb 5' UTR)::his-72::SRPVAT::GFP::his-72 (1KB 3' UTR) + 5.7 kb XbaI - HindIII unc-119(+)]	Extrachromosomal
JIM660	ujEx660; stIs10024; zuIs178	ujEx660[Pref-2.a delta -3.9 kb enh::H1-Wcherry]; stIs10024 [pie-1::H2B::GFP::pie-1 3' UTR + unc-119(+)]; zuIs178 [his-72(1kb 5' UTR)::his-72::SRPVAT::GFP::his-72 (1KB 3' UTR) + 5.7 kb XbaI - HindIII unc-119(+)]	Extrachromosomal	Extrachromosomal Array, Enhancer Reporter	Unavailable
JIM661	ujEx661; stIs10024; zuIs178	ujEx661[Pref-2.a delta -3.9 kb enh::H1-Wcherry]; stIs10024 [pie-1::H2B::GFP::pie-1 3' UTR + unc-119(+)]; zuIs178 [his-72(1kb 5' UTR)::his-72::SRPVAT::GFP::his-72 (1KB 3' UTR) + 5.7 kb XbaI - HindIII unc-119(+)]	Extrachromosomal	Extrachromosomal Array, Enhancer Reporter
JIM662	ujEx662; stIs10024; zuIs178	ujEx662[Pref-2.a delta -3.9 kb enh::H1-Wcherry]; stIs10024 [pie-1::H2B::GFP::pie-1 3' UTR + unc-119(+)]; zuIs178 [his-72(1kb 5' UTR)::his-72::SRPVAT::GFP::his-72 (1KB 3' UTR) + 5.7 kb XbaI - HindIII unc-119(+)]	Extrachromosomal	Extrachromosomal Array, Enhancer Reporter
JIM663	ujEx663; stIs10024; zuIs178	ujEx663[TBX-37/38 site 418 in ref-2 -3.9 kb enh with long flanks five-copy concatemer]; stIs10024 [pie-1::H2B::GFP::pie-1 3' UTR + unc-119(+)]; zuIs178 [his-72(1kb 5' UTR)::his-72::SRPVAT::GFP::his-72 (1KB 3' UTR) + 5.7 kb XbaI - HindIII unc-119(+)]	Extrachromosomal
JIM665	ujEx665; stIs10024; zuIs178	ujEx665[TBX-37/38 site 418 in ref-2 -3.9 kb enh with scrambled long flanks five-copy concatemer]; stIs10024 [pie-1::H2B::GFP::pie-1 3' UTR + unc-119(+)]; zuIs178 [his-72(1kb 5' UTR)::his-72::SRPVAT::GFP::his-72 (1KB 3' UTR) + 5.7 kb XbaI - HindIII unc-119(+)]	Extrachromosomal
JIM666	ujEx666; stIs10024; zuIs178	ujEx666[TBX-37/38 site 418 in ref-2 -3.9 kb enh with scrambled long flanks five-copy concatemer]; stIs10024 [pie-1::H2B::GFP::pie-1 3' UTR + unc-119(+)]; zuIs178 [his-72(1kb 5' UTR)::his-72::SRPVAT::GFP::his-72 (1KB 3' UTR) + 5.7 kb XbaI - HindIII unc-119(+)]	Extrachromosomal
JIM667	ujEx667; stIs10024; zuIs178	ujEx667[TBX-37/38 site 418 in ref-2 -3.9 kb enh with short flanks and pop-1 site 352 five-copy concatemer]; stIs10024 [pie-1::H2B::GFP::pie-1 3' UTR + unc-119(+)]; zuIs178 [his-72(1kb 5' UTR)::his-72::SRPVAT::GFP::his-72 (1KB 3' UTR) + 5.7 kb XbaI - HindIII unc-119(+)]	Extrachromosomal
JIM669	ujEx669; stIs10024; zuIs178	ujEx669[TBX-37/38 site 418 in ref-2 -3.9 kb enh with short flanks and pop-1 site 389 five-copy concatemer]; stIs10024 [pie-1::H2B::GFP::pie-1 3' UTR + unc-119(+)]; zuIs178 [his-72(1kb 5' UTR)::his-72::SRPVAT::GFP::his-72 (1KB 3' UTR) + 5.7 kb XbaI - HindIII unc-119(+)]	Extrachromosomal
JIM672	ujEx672; stIs10024; zuIs178	ujEx672[TBX-37/38 site 418 in ref-2 -3.9 kb enh with short flanks and region 320-334 five-copy concatemer]; stIs10024 [pie-1::H2B::GFP::pie-1 3' UTR + unc-119(+)]; zuIs178 [his-72(1kb 5' UTR)::his-72::SRPVAT::GFP::his-72 (1KB 3' UTR) + 5.7 kb XbaI - HindIII unc-119(+)]	Extrachromosomal
JIM673	zuIs178 V; stIs10024; stIs10631; tbx-37(tm314) tbx-38(tm581) / qC1 III	stIs10631[ref-2.a::H1-Wcherry]; tbx-37(tm314) tbx-38(tm581) / qC1[dpy-19(e1259) glp-1(q339) qIs26] III; stIs10024 [pie-1::H2B::GFP::pie-1 3' UTR + unc-119(+)]; zuIs178 [his-72(1kb 5' UTR)::his-72::SRPVAT::GFP::his-72 (1KB 3' UTR) + 5.7 kb XbaI - HindIII unc-119(+)]	Integrated
JIM674	zuIs178 V; stIs10024; stIs10631; tbx-37(tm314) tbx-38(tm581) / qC1 III	stIs10631[ref-2.a::H1-Wcherry]; tbx-37(tm314) tbx-38(tm581) / qC1[dpy-19(e1259) glp-1(q339) qIs26] III; stIs10024 [pie-1::H2B::GFP::pie-1 3' UTR + unc-119(+)]; zuIs178 [his-72(1kb 5' UTR)::his-72::SRPVAT::GFP::his-72 (1KB 3' UTR) + 5.7 kb XbaI - HindIII unc-119(+)]	Integrated
JIM687	ceh-51(syb1551) V; ujIs113	ceh-51(syb1551[ceh-51::GFP]) V.; ujIs113 [pie-1p::mCherry::H2B::pie-1 3'UTR + nhr-2p::his-24::mCherry::let-858 3'UTR + unc-119(+)]	CRISPR
JIM694	ujEx694; stIs10024; zuIs178	ujEx694[ref-2 -3.9 kb enh 1-412::H1-Wcherry]; stIs10024 [pie-1::H2B::GFP::pie-1 3' UTR + unc-119(+)]; zuIs178 [his-72(1kb 5' UTR)::his-72::SRPVAT::GFP::his-72 (1KB 3' UTR) + 5.7 kb XbaI - HindIII unc-119(+)]	Extrachromosomal		Unavailable
OP536	unc-119(tm4063) III; wgIs536	unc-119(tm4063) III; wgIs536[irx-1::TY1::EGFP::3xFLAG + unc-119(+)]	Integrated
RW10029	zuIs178; stIs10024	zuIs178 [his-72(1kb 5' UTR)::his-72::SRPVAT::GFP::his-72 (1KB 3' UTR) + 5.7 kb XbaI - HindIII unc-119(+)]. stIs10024 [pie-1::H2B::GFP::pie-1 3' UTR + unc-119(+)]	Integrated
RW10329	stIs10331; stIs10024; zuIs178	zuIs178 [his-72(1kb 5' UTR)::his-72::SRPVAT::GFP::his-72 (1KB 3' UTR) + 5.7 kb XbaI - HindIII unc-119(+)]. stIs10024 [pie-1::H2B::GFP::pie-1 3' UTR + unc-119(+)]. stIs10331 [tbx-35::H1-wCherry + unc-119(+)]	Integrated
RW10346	stIs10323; stIs10024; zuIs178	zuIs178 [his-72(1kb 5' UTR)::his-72::SRPVAT::GFP::his-72 (1KB 3' UTR) + 5.7 kb XbaI - HindIII unc-119(+)]. stIs10024 [pie-1::H2B::GFP::pie-1 3' UTR + unc-119(+)]. stIs10323 [elt-1::H1-wCherry + unc-119(+)]	Integrated
RW10425	unc-119(ed3) III; ltIs37 IV; stIs10116; stIs10389	pha-4::TltIs37 [pie-1p::mCherry::his-58 + unc-119(+)] IV. stIs10116 [his-72(promoter)::his-24::mCherry::let-858 3'UTR + unc-119(+)]. stIs10389 [pha-4::TGF(3E3)::GFP::TY1::3xFLAG inserted into fosmid WRM0617dE06 as C-terminal protein fusion]GF (3E3)	Integrated
RW10764	unc-119(ed3) III; zuIs178 V; stIs10024; stIs10631	zuIs178 [his-72(1kb 5' UTR)::his-72::SRPVAT::GFP::his-72 (1KB 3' UTR) + 5.7 kb XbaI - HindIII unc-119(+)]. stIs10024 [pie-1::H2B::GFP::pie-1 3' UTR + unc-119(+)]. stIs10631 [ref-2a::H1-wCherry + unc-119(+)]	Integrated
RW10765	unc-119(ed3) III; zuIs178 V; stIs10024; stIs10622	zuIs178 [his-72(1kb 5' UTR)::his-72::SRPVAT::GFP::his-72 (1KB 3' UTR) + 5.7 kb XbaI - HindIII unc-119(+)]. stIs10024 [pie-1::H2B::GFP::pie-1 3' UTR + unc-119(+)]. stIs10622 [pes-1::H1-wCherry + unc-119(+)]	Integrated
RW10896	unc-119(ed3) III; zuIs178 V; stIs10024; stIs10808	zuIs178 [his-72(1kb 5' UTR)::his-72::SRPVAT::GFP::his-72 (1KB 3' UTR) + 5.7 kb XbaI - HindIII unc-119(+)]. stIs10024 [pie-1::H2B::GFP::pie-1 3' UTR + unc-119(+)]. stIs10808 [nob-1::H1-wCherry + unc-119(+)]	Integrated
RW11388	wgIs354; unc-119(tm4063); ujIs113	wgIs354[elt-1::TY1::EGFP 3xFLAG(P000006_E04 + unc-119(+)];unc-119(tm4063);ujIs113 [pie-1p::mCherry::H2B::pie-1 3'UTR + nhr-2p::his-24::mCherry::let-858 3'UTR + unc-119(+)]	Integrated
RW11924	wgIs520; unc-119(tm4063); ujIs113	wgIs520[ref-2::TY1::EGFP::3xFLAG + unc-119(+)]; unc-119(tm4063); ujIs113 [pie-1p::mCherry::H2B::pie-1 3'UTR + nhr-2p::his-24::mCherry::let-858 3'UTR + unc-119(+)]	Integrated
