## Supplemental Table 5 for "*pop-1/TCF*, *ref-2/ZIC* and T-box factors regulate the development of anterior cells in the *C. elegans* embryo"

### Sheet: Sheet1
Molecule Name	Sequence	Notes
mCherry_Rev	TGTTGTGTGGAATTGTGAGCGGA	binds just past m-13rev site noted in vector map
mCherrEnhReporterFrag_F	TGGCACCAGCATCCGCACT
mCherry_Rev	AGGAAACAGCTATGACCATGATTACGCCA
mCherry_R66	TGTGAGCGGATAACAATTTCACACAGGAAACAGCTATGACCATGATTAC
pes-10_seq_R	TACAACGCTCGTAATTTGCA	sequence what's upstream of pes-10 promoter in enhancer reporter construct
mCherry_F	TGGCACCAGCATCCGCACT	amplify the pes-10 mCherry histone enhancer construct from poptop or similar vector
mCherry_R	TGTTGTGTGGAATTGTGAGCGGA	amplify the pes-10 mCherry histone enhancer construct from poptop or similar vector
mCherry_R66	TGTGAGCGGATAACAATTTCACACAGGAAACAGCTATGACCATGATTAC	longer version of above with higher melting temperature
FW_pes-10::his-24::mCherry	TGGCACCAGCATCCGCACTG	amplify the pes-10 mCherry histone enhancer construct from poptop or similar vector
ref-2_up_chrX_7741870-7742318_-3.9_kb_enh_FW	TAC AAC ACA AAT TCA ACA AGC ACT G
ref-2_up_chrX_7741870-7742318_-3.9_kb_enh_RV	CAG TGC GGA TGC TGG TGC CAA TTT GCA CCA GTG AAA ACC T
ref-2_up_chrX_7743004-7743748_-2.8_kb_enh_FW	TAA AAC AAC TTT TTG TCG TTT AAA A
ref-2_up_chrX_7743004-7743748_-2.8_kb_enh_RV	CAG TGC GGA TGC TGG TGC CAG AAA TGC GGT AAG TAG GAA A
ref-2_intron1_chrX_7744222-7744427_-1.6_kb_enh_FW	ATT TCT AGT TTT TTT TTA AAT ATT A
ref-2_intron1_chrX_7744222-7744427_-1.6_kb_enh_RV	CAG TGC GGA TGC TGG TGC CAT TTA AAA ATG TTT ACA GTT T
ref2_-3.9_kb_enh/enh1_FW_long	TACAACACAAATTCAACAAGCACTGCAAATTTTT
ref2_-2.8_kb_enh/enh2_F_long	TAAAACAACTTTTTGTCGTTTAAAAATAATGAAAACGATTTGAAGTTA
ref2_-3.9_kb_enh/enh1_long2	TACAACACAAATTCAACAAGCACTGCAAATTTTTATACCTTCTTTAATAGTATAATAATGCTATTAAACAAAAAAAGTACGAC
ref2_-2.8_kb_enh/enh2_long2	TAAAACAACTTTTTGTCGTTTAAAAATAATGAAAACGATTTGAAGTTAGTATGAATGAATAAAAGTTCGCAGG
ref2e1fullFW/-3.9_kb_enh	TACAACACAAATTCAACAAGCACTG
ref2e1_129FW/-3.9_kb_enh	GCATTGTTCTGCAATTTTCTG
ref2e1_216FW/-3.9_kb_enh	AACACCTTCTTATCTACCGGAAA
ref2e1_320FW/-3.9_kb_enh	TCGCTGGAACTAGAGTATGCAA
ref2e1fullRV/-3.9_kb_enh	CAGTGCGGATGCTGGTGCCAATTTGCACCAGTGAAAACCT
ref2e1_412RV/-3.9_kb_enh	CAGTGCGGATGCTGGTGCCACATGCAGTTCATACTGGTTCAAA
ref2e1_304RV/-3.9_kb_enh	CAGTGCGGATGCTGGTGCCATTTTTGTATCTAGTCCTGCATTTCT
ref2e1_200RV/-3.9_kb_enh	CAGTGCGGATGCTGGTGCCAAATGAAGACACGGAGGCAAG
ref-2_e1/-3.9_kb_enh_227_FW	ATCTACCGGAAATCTTATTGTTTCATGACGTTTGACATACTTATCTTGTTTGTAGAAATG
ref-2_e1/-3.9_kb_enh_320-449_(sh_320-334)	TAATCTGGGACGACGTATGCAAATTTCTCATTAACACGTGCATATGCCCAAATTTTTCTTCCACACTAGTTTTGAACCAGTATGAACTGCATGTCAGTATAGTGTGAATGAGGTTTTCACTGGTGCAAAT
ref-2_e1/-3.9_kb_enh_320-449_(sh_335-349)	TCGCTGGAACTAGAGAAGATATTTACTCCTTTAACACGTGCATATGCCCAAATTTTTCTTCCACACTAGTTTTGAACCAGTATGAACTGCATGTCAGTATAGTGTGAATGAGGTTTTCACTGGTGCAAAT
ref-2_e1/-3.9_kb_enh_320-449_(sh_350-364)	TCGCTGGAACTAGAGTATGCAAATTTCTCAGAAATACCTTCTGATGCCCAAATTTTTCTTCCACACTAGTTTTGAACCAGTATGAACTGCATGTCAGTATAGTGTGAATGAGGTTTTCACTGGTGCAAAT
ref-2_e1/-3.9_kb_enh_320-449_(sh_365-379)	TCGCTGGAACTAGAGTATGCAAATTTCTCATTAACACGTGCATATACAAGTTTTTTCCCTCCACACTAGTTTTGAACCAGTATGAACTGCATGTCAGTATAGTGTGAATGAGGTTTTCACTGGTGCAAAT
ref-2_e1/-3.9_kb_enh_320-449_(sh_380-394)	TCGCTGGAACTAGAGTATGCAAATTTCTCATTAACACGTGCATATGCCCAAATTTTTCTTCGGTCCAACATTTTAACCAGTATGAACTGCATGTCAGTATAGTGTGAATGAGGTTTTCACTGGTGCAAAT
ref-2_e1/-3.9_kb_enh_320-449_(sh_395-409)	TCGCTGGAACTAGAGTATGCAAATTTCTCATTAACACGTGCATATGCCCAAATTTTTCTTCCACACTAGTTTTGATCGTAAAGACATGCCATGTCAGTATAGTGTGAATGAGGTTTTCACTGGTGCAAAT
ref-2_e1/-3.9_kb_enh_320-449_(sh_410-424)	TCGCTGGAACTAGAGTATGCAAATTTCTCATTAACACGTGCATATGCCCAAATTTTTCTTCCACACTAGTTTTGAACCAGTATGAACTGCTATGGATTGTTGACAGAATGAGGTTTTCACTGGTGCAAAT
ref-2_e1/-3.9_kb_enh_320-449_(sh_425-439)	TCGCTGGAACTAGAGTATGCAAATTTCTCATTAACACGTGCATATGCCCAAATTTTTCTTCCACACTAGTTTTGAACCAGTATGAACTGCATGTCAGTATAGTGTGATTCATCTAGTAGGTGGTGCAAAT
ref-2_e1/-3.9_kb_enh_320-449_(sh_435-449)	TCGCTGGAACTAGAGTATGCAAATTTCTCATTAACACGTGCATATGCCCAAATTTTTCTTCCACACTAGTTTTGAACCAGTATGAACTGCATGTCAGTATAGTGTGAATGAGGTTCTGCAAGTATTCGTA
ref-2_e1/-3.9_kb_enh_320-449(shuf_1-15)_FW	TAATCTGGGACGACGTATGCAA
ref-2_e1/-3.9_kb_enh_320-449(shuf_16-30)_FW	TCGCTGGAACTAGAGAAGATATTTACTC
ref-2_e1/-3.9_kb_enh_320-449_shuf_116-130_RV	CAGTGCGGATGCTGGTGCCATACGAATACTTGCAGAACCT
ref-2_e1/-3.9_kb_enh_320-449_shuf_106-120_RV	CAGTGCGGATGCTGGTGCCAATTTGCACCACCTACTAGAT
ref-2_enhancer_3/-1.6_kb_enh	ATTTCTAGTTTTTTTTTAAATATTAGTCACCAATCGAGTATTAGAGAATATACGAGATGAGCTAATTATTACCTCGAGATGCGGTAGAGAAATGATTTATGAGTCTTCCGAATCAGTTGACCAAACGTTTCTGTCACCTCATTCTTGGCGTGTTTATTATATCACTGCAGTGTTGCATTGATTTTGAAACTGTAAACATTTTTAAATGGCACCAGCATCCGCACTG
ref-2_e1/-3.9_kb_enh_320-449_mut_tbx-38	TCGCTGGAACTAGAGTATGCAAATTTCTACTTAAACCGTGCATATGCCCAAATTTTTCTTCCAACCTAGTTTTGAACCAGATTGAACTGCATGTCAGTATAGGTTGAATGAGGTTTTGTCTGGGTCAAAT
RV_ref-2_e1/-3.9_kb_enh_320-449_tbx-38	CAGTGCGGATGCTGGTGCCAATTTGACCCAGACAAAACCTCA
ref-2_e1/-3.9_kb_enh_mut_tbx-37_38_sites	TACAACACAAATTCAACAAGCACTGCAAATTTTTAGTCCTTCTTTAATAGTATAATAAACCTATTAAACAAAAAAAGACCGACAGAAGGCAAAAATGTAGTTTTGAAATTGTAGTTCTACATATTCTAGCATTGTTCTGCAATTTTCTGCCAGCTGCCCACAAAATCGATCGGATTGTATCTTGCCTCCGTGTCTTCATTGAGACTTCTCTTCTTAAGTCCTTCTTATCTACCGGAAATCTTATTGTTTCATGACGTTTGAGTTACTTATCTTGTTTGTAGAAATGCAGGACTAGATACAAAAAAACTTAGCTATTTTTTCGCTGGAACTAGAGTATGCAAATTTCTACTTAAACCGTGCATATGCCCAAATTTTTCTTCCAACCTAGTTTTGAACCAG…
tbx-37/38_concatamer_ref-2_e1/-3.9_kb_enh_FW	CGGGTACCGAGCTCGAATTC
tbx-37/38_concatamer_ref-2_e1/-3.9_kb_enh_RV	CAGTGCGGATGCTGGTGCCA
ref-2_promoter_e1/-3.9_kb_enh_del_FW	AAGACTAGCATGCCTGTAAA
ref-2_intron1_chrX_7745218-7745745_e4/core_promoter_RV	CAG TGC GGA TGC TGG TGC CAA AAT GTT TTT AAA ATA AAT A
tbx-37_38_multi-site_concatamer_ref-2_e1/-3.9_kb_enh_418	CGGGTACCGAGCTCGAATTCGTCAGTATAGTGTGAATGAGGTTGTCAGTATAGTGTGAATGAGGTTGTCAGTATAGTGTGAATGAGGTTGTCAGTATAGTGTGAATGAGGTTGTCAGTATAGTGTGAATGAGGTTGTCAGTATAGTGTGAATGAGGTTGTCAGTATAGTGTGAATGAGGTTTGGCACCAGCATCCGCACT
ref-2_e1/-3.9_kb_enh_320-449_t37_38_418_mut	TCGCTGGAACTAGAGTATGCAAATTTCTCATTAACACGTGCATATGCCCAAATTTTTCTTCCACACTAGTTTTGAACCAGTATGAACTGCATGTCAGTATAGGTTGAATGAGGTTTTCACTGGTGCAAAT
ref-2_e1/-3.9_kb_enh_320-449_pop-1_mut4	TCGCTGGAACTAGAGTATGCAAATTTCTCATTAACACGTCCATATGCCCAAATTTTTCTTCCACACTAGTTTTGCACCAGTATGAACTGCATGTCAGTATAGTGTGAATGAGGTTTTCACTGGTGCAAAT
tbx-37/38_multi-site_concatemer_ref-2_e1_418_long_adjacent_regions	GCTCGAATTCGAACTGCATGTCAGTATAGTGTGAATGAGGTTTTCAGAACTGCATGTCAGTATAGTGTGAATGAGGTTTTCAGAACTGCATGTCAGTATAGTGTGAATGAGGTTTTCAGAACTGCATGTCAGTATAGTGTGAATGAGGTTTTCAGAACTGCATGTCAGTATAGTGTGAATGAGGTTTTCACTGTGGCACC
tbx-37/38_multi-site_concatemer_ref-2_e1_418_long_adjacent_regions_scrambled	GCTCGAATTCGGTTCCAGTCAGTAAATAGTGTGAATTTAGGCATTGGGTTCCAGTCAGTAAATAGTGTGAATTTAGGCATTGGGTTCCAGTCAGTAAATAGTGTGAATTTAGGCATTGGGTTCCAGTCAGTAAATAGTGTGAATTTAGGCATTGGGTTCCAGTCAGTAAATAGTGTGAATTTAGGCATTGTGGCACCAGC
tbx-37/38_site_418_pop-1_site_352_concatemer_ref-2_e1	TCGAATTCAACACGTGCATGTCAGTATAGTGTGAATGAGGTTTTCAAACACGTGCATGTCAGTATAGTGTGAATGAGGTTTTCAAACACGTGCATGTCAGTATAGTGTGAATGAGGTTTTCAAACACGTGCATGTCAGTATAGTGTGAATGAGGTTTTCAAACACGTGCATGTCAGTATAGTGTGAATGAGGTGGCACCA
tbx-37/38_site_418_pop-1_site_389_concatemer_ref-2_e1	CGGGTACCGAGCTCGAATTCTTTTGAACGTCAGTATAGTGTGAATGAGGTTTTTTGAACGTCAGTATAGTGTGAATGAGGTTTTTTGAACGTCAGTATAGTGTGAATGAGGTTTTTTGAACGTCAGTATAGTGTGAATGAGGTTTTTTGAACGTCAGTATAGTGTGAATGAGGTGGCACCAGCATCCGCACT
tbx-37/38_site_418_region_320-334_concatemer_ref-2_e1	GAATTCTCGCTGGAACTAGAGGTCAGTATAGTGTGAATGAGGTTTCGCTGGAACTAGAGGTCAGTATAGTGTGAATGAGGTTTCGCTGGAACTAGAGGTCAGTATAGTGTGAATGAGGTTTCGCTGGAACTAGAGGTCAGTATAGTGTGAATGAGGTTTCGCTGGAACTAGAGGTCAGTATAGTGTGAATGAGGTGGCAC
tbx-37/38_418_long_adj_reg_FW_primer	CGGGTACCGAGCTCGAATTCGAACTGCAT
tbx-37/38_418_long_adj_reg_RV_primer	CAGTGCGGATGCTGGTGCCACAGTGAAAACCTC
tbx-37/38_418_long_adj_reg_scrambled_FW_primer	CGGGTACCGAGCTCGAATTCGGTTCCAGTC
tbx-37/38_418_long_adj_reg_scrambled_RV_primer	CAGTGCGGATGCTGGTGCCACAATGCCTAA
tbx-37/38_418_pop-1_352_FW_primer	CGGGTACCGAGCTCGAATTCAACACGTGCATG
tbx-37/38_418_reg_320-334_FW_primer	CGGGTACCGAGCTCGAATTCTCGCTGGAACTAGA
tbx-37/38_418_pop-1_352_or_reg_320-334_RV_primer	CAGTGCGGATGCTGGTGCCACCTCATTCACACTA
